# Cytoplasmic pool of spliceosome protein SNRNP70 regulates the axonal transcriptome and development of motor connectivity

**DOI:** 10.1101/2020.05.25.097444

**Authors:** Nikolas Nikolaou, Patricia M. Gordon, Fursham Hamid, Richard Taylor, Eugene V. Makeyev, Corinne Houart

## Abstract

Regulation of pre-mRNA splicing and polyadenylation plays a profound role in neurons by diversifying the proteome and modulating gene expression during development and in response to physiological cues. Although most pre-mRNA processing reactions are thought to occur in the nucleus, numerous splicing regulators are also found in neurites. Here, we show that U1-70K/SNRNP70, a major spliceosomal component, localizes in RNA-associated granules in axons. We identify the cytoplasmic pool of SNRNP70 as an important local regulator of motor axonal growth, nerve-dependent acetylcholine receptor (AChR) clustering and neuromuscular synaptogenesis. This cytoplasmic pool has a protective role for a limited number of axonal transcripts preventing them from degradation. Moreover, non-nuclear SNRNP70 is able to locally regulates splice variants of transcripts such as *agrin*, thereby locally controlling formation of synapses. Our results point to an unexpected, yet essential, function of local SNRNP70 in axonal development and indicate a role of splicing factors in local RNA metabolism during establishment and maintenance of neuronal connectivity.
