## Supplementary material for "Cytoplasmic pool of spliceosome protein SNRNP70 regulates the axonal transcriptome and development of motor connectivity": Table S2

### Sheet: Pval<0.05
ID	NAME	Mean expression in sib/GFP- (cRPKM)	Mean expression in null/GFP- (cRPKM)	Mean expression in null/GFP+ (cRPKM)	Log2 fold change (null/GFP- vs sib/GFP-)	P-value (null/GFP- vs sib/GFP-)	Log2 fold change (null/GFP+ vs null/GFP-)	P-value (null/GFP+ vs null/GFP-)	Expression change
ENSDARG00000002204	hspb11	15.2167	24.5367	14.8967	0.843954	0.022742	-0.739014	0.0364764	Up then rescued
ENSDARG00000002347	cyp11a1	3.32	11.9233	4.63667	2.12955	6.4955e-05	-1.67192	0.000564058	Up then rescued
ENSDARG00000002758	dedd1	1.97333	5.96	4.14	1.67007	5.22192e-06	-0.560083	0.0317573	Up then rescued
ENSDARG00000002968	a1cf	23.3333	38.4267	27.9233	0.804521	1.03534e-05	-0.492378	0.00135246	Up then rescued
ENSDARG00000003068	gorasp1	20.4067	28.1033	23.1533	0.545098	0.000940207	-0.311555	0.0343439	Up then rescued
ENSDARG00000004904	gys2	7.94333	13.15	9.05333	0.853208	0.000785868	-0.58887	0.0100928	Up then rescued
ENSDARG00000005010	ZNF784 (1 of 6)	4.07333	7.14667	4.53667	0.884895	0.0010578	-0.678955	0.00692922	Up then rescued
ENSDARG00000005675	sec61al2	30.5367	42.4067	30.54	0.562149	0.0139608	-0.510043	0.0234087	Up then rescued
ENSDARG00000006062	akap1b	21.4233	26.42	21.0967	0.38342	0.0332966	-0.356334	0.0458595	Up then rescued
ENSDARG00000006526	fn1b	5.25333	7.78	4.76333	0.881854	0.0134921	-0.756688	0.0219145	Up then rescued
ENSDARG00000007024	uox	4.60667	18.78	10.58	2.26592	1.25353e-05	-0.872439	0.0155471	Up then rescued
ENSDARG00000008287	fam114a1	23.2467	30.7367	25.0633	0.492115	0.0022794	-0.333357	0.0257991	Up then rescued
ENSDARG00000008502	pno1	103.4	146.17	114.437	0.590096	0.000523994	-0.390352	0.0112802	Up then rescued
ENSDARG00000008637	mtp	22.55	36.38	28.59	0.777316	0.000569751	-0.388167	0.0474266	Up then rescued
ENSDARG00000008788	camk1gb	0.76	1.82667	1.06333	1.3379	5.37349e-05	-0.788594	0.00456582	Up then rescued
ENSDARG00000008884	hprt1	12.3433	16.42	12.08	0.497253	0.00317781	-0.473112	0.00451228	Up then rescued
ENSDARG00000010160	rps15a	1351.64	1737.02	1411.39	0.449048	0.01148	-0.334096	0.0496308	Up then rescued
ENSDARG00000011665	aldoaa	439.897	705.51	512.08	0.765369	0.000324084	-0.49221	0.00972151	Up then rescued
ENSDARG00000011821	plod2	17.6833	27.7833	21.59	0.735562	0.000198085	-0.393257	0.0205273	Up then rescued
ENSDARG00000012640	cideb	10.0267	15.0633	11.5833	0.674756	0.00065631	-0.407993	0.0206437	Up then rescued
ENSDARG00000014031	abcc2	11.7733	20.1467	15.95	0.86044	2.22933e-05	-0.367793	0.0221546	Up then rescued
ENSDARG00000014358	optc	23.2533	31.0567	23.0733	0.501916	0.00933481	-0.459227	0.0155721	Up then rescued
ENSDARG00000014722	her1	0.356667	1.06667	0.46	1.69323	0.0044949	-1.18703	0.0256587	Up then rescued
ENSDARG00000015033	slc23a1	3.86333	5.67333	4.36333	0.642498	0.00132795	-0.414621	0.0226808	Up then rescued
ENSDARG00000015862	rpl5b	1376.19	1594.5	1294.22	0.300482	0.0433813	-0.336251	0.0259242	Up then rescued
ENSDARG00000016886	dnajb9b	4.00667	6.83333	2.44667	0.867556	0.0125397	-1.40605	0.000509096	Up then rescued
ENSDARG00000017034	sqrdl	9.54667	12.85	9.84	0.531641	0.0142386	-0.439106	0.0370409	Up then rescued
ENSDARG00000017321	kdr	5.91667	11.7933	8.51	1.01658	0.000613487	-0.540592	0.0446999	Up then rescued
ENSDARG00000018404	krt18	322.377	417.527	312.603	0.457437	0.0346756	-0.450098	0.0372899	Up then rescued
ENSDARG00000018961	gtpbp4	140.49	230.68	157.843	0.774931	0.000909658	-0.55386	0.0103373	Up then rescued
ENSDARG00000019137	tram1	45.8767	61.8867	51.0733	0.518279	0.00201526	-0.310954	0.041961	Up then rescued
ENSDARG00000019228	mogat2	5.59	14.81	8.66	1.48933	3.46446e-07	-0.799804	0.000323079	Up then rescued
ENSDARG00000019920	lft1	1.4	3.36333	1.98667	1.34544	0.000113288	-0.855671	0.00580969	Up then rescued
ENSDARG00000020956	pck2	67.1133	124.04	100.41	0.968646	3.89354e-06	-0.335108	0.0302005	Up then rescued
ENSDARG00000021669	sec61a1	279.097	365.667	296.673	0.474548	0.00238272	-0.332335	0.0225788	Up then rescued
ENSDARG00000022983	ccdc28a	15.8133	18.62	15.2933	0.320326	0.0398281	-0.315796	0.0422108	Up then rescued
ENSDARG00000024030	angptl2a	7.95333	13.6333	10.6167	0.863513	1.02513e-05	-0.395414	0.0100813	Up then rescued
ENSDARG00000025403	ftr83	27.4433	34.8867	28.16	0.433506	0.0024869	-0.344141	0.0116912	Up then rescued
ENSDARG00000026236	zgc:56585	21.3767	39.39	29.42	0.962028	0.000177621	-0.448644	0.0368869	Up then rescued
ENSDARG00000027582	angptl7	21.04	29.22	23.6167	0.565209	0.000929433	-0.342693	0.0255855	Up then rescued
ENSDARG00000029356	mboat1	19.1233	26.3233	20.42	0.543513	0.00145112	-0.397433	0.0125508	Up then rescued
ENSDARG00000030722	xirp1	7.56667	13.5133	9.90333	0.922967	3.84184e-05	-0.481722	0.00947392	Up then rescued
ENSDARG00000031336	hsd20b2	2.73	4.53333	3.48667	0.814408	0.000111171	-0.402944	0.0215948	Up then rescued
ENSDARG00000032327	usp36	10.5233	14.77	11.6367	0.573517	0.00060494	-0.374284	0.0133683	Up then rescued
ENSDARG00000034138	shisa2	7.10667	10.6567	7.91	0.600373	0.0124209	-0.464107	0.0365229	Up then rescued
ENSDARG00000034181	esr2b	0.32	0.596667	0.306667	0.963195	0.00987421	-0.988659	0.00796	Up then rescued
ENSDARG00000034836	KRT78 (1 of 2)	36.37	47.61	39.5033	0.476592	0.00249426	-0.309357	0.0334411	Up then rescued
ENSDARG00000036903	irak1bp1	8.64	12.2667	8.73	0.588807	0.00724421	-0.508282	0.0168093	Up then rescued
ENSDARG00000037244	gpr137	10.8467	16.9867	11.6167	0.912369	0.00370451	-0.579932	0.0339061	Up then rescued
ENSDARG00000038489	b3gnt7	5.98667	9.05333	7.07333	0.688015	0.000501547	-0.391005	0.0243525	Up then rescued
ENSDARG00000038609	mpz	1.23333	1.88	1.00333	0.720584	0.0143178	-0.984722	0.00187636	Up then rescued
ENSDARG00000038713	TEP1	5.73	11.2467	8.74	1.0574	2.5376e-06	-0.400773	0.0147949	Up then rescued
ENSDARG00000039966	prom1a	6.51667	9.98333	7.95333	0.698077	0.000286123	-0.358106	0.030333	Up then rescued
ENSDARG00000040607	rtfdc1	19.87	24.6433	19.2767	0.395639	0.023274	-0.38009	0.0282014	Up then rescued
ENSDARG00000045064	ablim1b	4.97	8.44667	5.69	0.835247	0.00188821	-0.601004	0.0161522	Up then rescued
ENSDARG00000045316	map7d2b	9.83667	13.7033	9.83333	0.568724	0.00196142	-0.508724	0.00441854	Up then rescued
ENSDARG00000045485	rassf8b	15.06	19.7833	15.1967	0.477333	0.00775815	-0.412942	0.0179985	Up then rescued
ENSDARG00000045517	itih5	8.33667	11.0033	8.40667	0.484777	0.0162758	-0.424885	0.0316605	Up then rescued
ENSDARG00000051836	im:6904482	3.11667	4.80667	3.81667	0.711159	0.000422643	-0.359872	0.0385948	Up then rescued
ENSDARG00000052148	ptgs1	10.58	16.15	12.69	0.697474	9.12402e-05	-0.382529	0.0115258	Up then rescued
ENSDARG00000052782	glrba	0.156667	0.346667	0.21	1.25019	0.00436014	-0.831768	0.0340499	Up then rescued
ENSDARG00000053010	lpcat2	5.18	8.28333	6.01	0.740376	0.00186798	-0.464441	0.0328769	Up then rescued
ENSDARG00000053963	npm2b	0.69	3.22	1.85	2.3232	1.21981e-05	-0.798553	0.0284923	Up then rescued
ENSDARG00000054890	rgra	2.75667	6.24	3.70333	1.26055	6.09063e-05	-0.785673	0.00340916	Up then rescued
ENSDARG00000055229	ncs1a	9.74667	14.6	10.96	0.625433	0.0178514	-0.553178	0.0412945	Up then rescued
ENSDARG00000055868	rsl1d1	89.86	156.393	120.623	0.888159	1.63992e-05	-0.41221	0.0122353	Up then rescued
ENSDARG00000056057	grem2a	1.01333	1.64	1.03667	0.777717	0.0031379	-0.683537	0.00713526	Up then rescued
ENSDARG00000056196	slc2a2	29.6	43.7067	35.86	0.64817	0.000106377	-0.319438	0.0228396	Up then rescued
ENSDARG00000056561	asb11	0.81	2.03	1.11667	1.41319	0.000980631	-0.913619	0.0157741	Up then rescued
ENSDARG00000057497	stk35l	9.70333	13.53	10.6967	0.559937	0.00435958	-0.368905	0.0437237	Up then rescued
ENSDARG00000057706	si:ch211-137i24.10	0.74	1.59	0.746667	1.10581	0.0330874	-1.05002	0.0391063	Up then rescued
ENSDARG00000058160	tnfaip2b	10.39	14.3933	10.19	0.548271	0.0169706	-0.568525	0.016498	Up then rescued
ENSDARG00000058226	ak3	30.1133	60.5067	44.8467	1.05763	9.86701e-06	-0.429286	0.0200023	Up then rescued
ENSDARG00000058775	SLC22A3	4.11667	5.65333	4.01667	0.539002	0.0164324	-0.517119	0.0202183	Up then rescued
ENSDARG00000059053	slc13a4	39.35	68	47.2233	1.00761	0.00323456	-0.670473	0.0331912	Up then rescued
ENSDARG00000059809	caska	27.3233	39.4	32.3433	0.619412	0.000595771	-0.322933	0.0407662	Up then rescued
ENSDARG00000059824	soat2	14.7133	22.4867	17.6867	0.698046	0.000303186	-0.377927	0.0239989	Up then rescued
ENSDARG00000060010	iqgap2	19.64	33.9667	26.61	0.878459	4.32776e-05	-0.387597	0.0256099	Up then rescued
ENSDARG00000060235	mst1ra	2.85667	3.40667	2.73667	0.341191	0.0335747	-0.345812	0.0313409	Up then rescued
ENSDARG00000061256	FAM195A	33.7067	52.7867	40.56	0.730828	0.000745001	-0.414629	0.0309179	Up then rescued
ENSDARG00000061665	hcn2b	2.56333	3.72333	2.34667	0.618459	0.0056986	-0.691417	0.00258373	Up then rescued
ENSDARG00000062262	ednrab	13.6767	18.9733	11.9567	0.592874	0.0132522	-0.730938	0.0034282	Up then rescued
ENSDARG00000063370	sgk2a	7.61667	9.18	7.3	0.349013	0.0376903	-0.357037	0.0338869	Up then rescued
ENSDARG00000063626	ddx21	112.84	165.693	126.517	0.636323	0.00272751	-0.415959	0.0338975	Up then rescued
ENSDARG00000063649	tead3b	24.1233	29.8867	23.6167	0.395328	0.00956407	-0.372588	0.0135355	Up then rescued
ENSDARG00000067524	fut9b	9.89	13.1967	10.3833	0.503018	0.00385847	-0.379831	0.0211187	Up then rescued
ENSDARG00000068050	agbl4	1.04	1.52333	0.943333	0.634171	0.0285412	-0.719334	0.0148351	Up then rescued
ENSDARG00000069307	pomcb	0.966667	1.99333	1.02667	1.08284	0.0118949	-0.847162	0.0345377	Up then rescued
ENSDARG00000069334	AGFG2	9.14333	12.97	9.92333	0.594075	0.00129368	-0.418913	0.014141	Up then rescued
ENSDARG00000070542	mafbb	10.23	21.6733	13.7067	1.16355	0.00204034	-0.676327	0.0413388	Up then rescued
ENSDARG00000070675	fam3a	21.91	31.5767	25.28	0.618297	0.000531936	-0.358163	0.0233213	Up then rescued
ENSDARG00000071196	sdprb	70.2467	94.3467	79.38	0.513621	0.00105193	-0.28423	0.0421205	Up then rescued
ENSDARG00000071498	fhl1a	2.62333	5.27	3.45667	1.09825	0.000170202	-0.587313	0.018177	Up then rescued
ENSDARG00000073799	zgc:194210	5.52	9.03667	5.48	0.801387	0.00107231	-0.756037	0.00166916	Up then rescued
ENSDARG00000073918	rnf41l	4.23667	6.58333	3.52	0.80866	0.0351028	-0.90983	0.0154438	Up then rescued
ENSDARG00000076294	klb	4.6	5.81333	4.59333	0.422708	0.0150544	-0.374874	0.0278013	Up then rescued
ENSDARG00000076773	lrrc58a	4.82333	10.3867	6.44667	1.18625	6.72114e-06	-0.70377	0.00112019	Up then rescued
ENSDARG00000077928	ccdc173	1.91	2.66667	1.86667	0.567003	0.0289288	-0.545293	0.0338952	Up then rescued
ENSDARG00000078847	si:dkey-238o13.4	15.1533	26.84	21.01	0.914615	1.56525e-05	-0.388613	0.0189454	Up then rescued
ENSDARG00000079340	SLC47A1 (5 of 6)	1.22	3.25667	1.73	1.51534	0.000726222	-0.939129	0.0177012	Up then rescued
ENSDARG00000079653	cyp2x6	0.503333	1.13667	0.653333	1.26588	0.00927379	-0.953733	0.0454396	Up then rescued
ENSDARG00000079802	aanat2	0.346667	0.696667	0.41	1.05092	0.00986319	-0.734767	0.0482782	Up then rescued
ENSDARG00000083760	SCARNA6	195.237	285.263	221.353	0.638156	0.000949287	-0.40272	0.0211971	Up then rescued
ENSDARG00000087196	fibinb	11.22	15.03	12.15	0.510964	0.00400538	-0.34094	0.0390203	Up then rescued
ENSDARG00000088202	sh3d19	5.52333	8.51	5.49667	0.574769	0.018354	-0.536168	0.0261328	Up then rescued
ENSDARG00000088789	mast1b	3.21667	5.7	4.36333	0.909007	3.05565e-05	-0.412129	0.0185062	Up then rescued
ENSDARG00000088813	ppp1r3ab	5.07333	9.45333	7.31667	0.987226	6.7446e-06	-0.405534	0.015482	Up then rescued
ENSDARG00000088967	WNK4 (1 of 2)	3.84	8.42333	6.30667	1.21709	3.52071e-07	-0.44358	0.00746022	Up then rescued
ENSDARG00000089331	CABZ01117575.1	2.87	11.99	6.04333	2.02402	1.61435e-05	-1.40744	0.00110268	Up then rescued
ENSDARG00000089382	zgc:158463	72.6933	685.55	308.16	3.44818	6.23506e-05	-1.29902	0.0457178	Up then rescued
ENSDARG00000091669	si:dkey-17e16.17	5.98333	9.11667	6.46	0.71112	0.00827652	-0.530853	0.0357587	Up then rescued
ENSDARG00000091902	b3gnt2b	28.4233	52.4267	42.8967	0.967191	3.93841e-06	-0.318592	0.0378735	Up then rescued
ENSDARG00000092033	si:dkey-239h2.3	15.61	21.2967	14.5833	0.527179	0.0242709	-0.57546	0.015254	Up then rescued
ENSDARG00000093614	si:dkey-254e7.1	0.143333	0.346667	0.0966667	1.84737	0.031276	-1.64873	0.0277826	Up then rescued
ENSDARG00000094324	efemp2a	31.9133	67.3733	48.3633	1.1599	0.000130106	-0.506655	0.042571	Up then rescued
ENSDARG00000094890	si:ch211-163b2.4	2.83333	4.2	2.45667	0.645413	0.0412205	-0.786926	0.015809	Up then rescued
ENSDARG00000095400	si:ch73-52f15.5	15.0933	20.8367	16.35	0.554357	0.00399495	-0.38644	0.0318616	Up then rescued
ENSDARG00000096403	si:dkey-153m14.1	184.363	735.607	448.757	2.23653	3.26282e-05	-0.898043	0.0330286	Up then rescued
ENSDARG00000096533	rltgr	27.7767	49.77	34.6967	0.928324	1.44748e-05	-0.551972	0.00209443	Up then rescued
ENSDARG00000096949	si:dkey-197j19.5	0.2	0.416667	0.186667	1.08842	0.0314423	-1.08907	0.0281083	Up then rescued
ENSDARG00000099091	si:ch73-158n7.2	16.4367	25.67	20.9733	0.726332	0.00730337	-0.542324	0.0462467	Up then rescued
ENSDARG00000099247	si:dkey-68o6.5	4.29333	5.44667	3.75333	0.429019	0.0249179	-0.557309	0.00542486	Up then rescued
ENSDARG00000099596	btd	2.43	5.93	3.31667	1.36917	8.6339e-06	-0.851335	0.000857516	Up then rescued
ENSDARG00000100452	gltscr2	173.317	289.86	210.39	0.830295	7.7306e-05	-0.496388	0.00613527	Up then rescued
ENSDARG00000100688	si:dkey-2j6.4	0.65	1.40333	0.986667	1.05156	0.0460421	-1.31652	0.0255852	Up then rescued
ENSDARG00000101743	C11orf1	4.90667	9.13667	5.12	0.975587	0.00665097	-0.875616	0.0124908	Up then rescued
ENSDARG00000102829	COBLL1 (2 of 2)	13.54	25.45	17.74	1.07158	0.00340282	-0.668184	0.0466281	Up then rescued
ENSDARG00000103138	si:dkey-248e17.1	2.63	5.27	2.08667	1.02427	0.0390642	-1.25125	0.0133495	Up then rescued
ENSDARG00000103162	CABZ01046954.1	6.11	8.83667	6.78	0.612675	0.00565185	-0.407835	0.0480415	Up then rescued
ENSDARG00000103266	si:dkey-93h22.6	3.64	5.32333	3.91333	0.630736	0.00615266	-0.468079	0.0320063	Up then rescued
ENSDARG00000103342	CABZ01113193.1	1.83667	5.21667	3.28	1.59796	2.48655e-05	-0.74574	0.0123019	Up then rescued
ENSDARG00000103459	evplb	70.2067	104.69	85.9533	0.665615	0.000180706	-0.32255	0.0320992	Up then rescued
ENSDARG00000103474	SCARNA6	80.9933	129.887	87.1767	0.772428	0.0012775	-0.614555	0.00672069	Up then rescued
ENSDARG00000103878	anpepb	0.5	2.69	1.50333	2.54163	2.34287e-05	-0.896451	0.0351428	Up then rescued
ENSDARG00000103917	znf185	34.28	51.24	39.5567	0.662394	0.000307304	-0.405531	0.0126316	Up then rescued
ENSDARG00000103947	si:dkey-111k8.1	8.52667	10.3367	6.57333	0.357949	0.0453839	-0.683679	0.000802737	Up then rescued
ENSDARG00000104177	cpne3	23.16	29.4067	24.53	0.430606	0.00452158	-0.29678	0.0369698	Up then rescued
ENSDARG00000105093	WDR63	1.18	1.98	0.956667	0.842321	0.0152958	-1.05486	0.00329691	Up then rescued
ENSDARG00000105208	zgc:85843	18.3667	33.1567	25.3167	0.934876	4.18417e-06	-0.419372	0.00731286	Up then rescued
ENSDARG00000000241	slc40a1	33.1467	22.0533	28.6467	-0.496407	0.00552772	0.337836	0.0444869	Down then rescued
ENSDARG00000000472	cntn2	8.93	6.57667	10.4467	-0.356613	0.0214948	0.633471	0.000334932	Down then rescued
ENSDARG00000001578	echs1	35.6167	20.3667	26.8167	-0.717759	0.000673755	0.362805	0.0496445	Down then rescued
ENSDARG00000002311	fabp11b	2.30333	0.2	1.31333	-6.46725	1.35867e-05	5.39545	0.000224521	Down then rescued
ENSDARG00000002593	slc45a2	15.75	11.3	15.26	-0.395752	0.0428099	0.421678	0.0349194	Down then rescued
ENSDARG00000003544	adarb1b	5.25667	3.47667	5.10333	-0.508532	0.00949867	0.502878	0.0102051	Down then rescued
ENSDARG00000004074	bach2b	8.37	4.93	6.75667	-0.674205	0.000121262	0.418816	0.00652174	Down then rescued
ENSDARG00000004199	spam1	3.08333	2.13667	3.46667	-0.625424	0.0263654	0.831475	0.0048393	Down then rescued
ENSDARG00000004712	tbr1b	4.58333	3.37667	4.41333	-0.354419	0.0251429	0.357249	0.024019	Down then rescued
ENSDARG00000005749	cand2	4.51333	1.34333	2.02	-1.65976	5.12403e-07	0.492506	0.0349364	Down then rescued
ENSDARG00000006602	chrna2a	1.17333	0.54	1.07667	-0.967478	0.00434516	0.892305	0.00741918	Down then rescued
ENSDARG00000006896	lhx6	0.69	0.236667	0.57	-1.4887	0.00105991	1.05659	0.0157991	Down then rescued
ENSDARG00000007097	her13	23.26	9.94	12.8033	-1.1383	8.28666e-07	0.326113	0.0420228	Down then rescued
ENSDARG00000007697	fabp7a	154.057	73.2133	110.733	-1.06811	0.000403762	0.680311	0.0104316	Down then rescued
ENSDARG00000007739	atp1a1a.2	51.6633	33.7533	42.3	-0.524867	0.00108393	0.287865	0.044571	Down then rescued
ENSDARG00000010132	dacha	12.6	9.35	12.5233	-0.500291	0.021303	0.537534	0.0144977	Down then rescued
ENSDARG00000010773	pnpla6	0.993333	0.44	0.683333	-1.06818	0.000199177	0.589704	0.0183545	Down then rescued
ENSDARG00000010816	slc7a14a	1.22	0.833333	1.2	-0.445254	0.0372269	0.464916	0.0303761	Down then rescued
ENSDARG00000011076	MREG	7.11	1.76667	3.82	-1.96985	8.98799e-05	1.12247	0.011394	Down then rescued
ENSDARG00000012297	cnga3b	0.113333	0.0333333	0.106667	-1.4465	0.0420046	1.48239	0.0330669	Down then rescued
ENSDARG00000012881	slc4a1a	61.1167	24.6267	32.7833	-1.22225	5.98142e-06	0.42654	0.0379246	Down then rescued
ENSDARG00000012944	myhz2	219.867	90.09	142.12	-1.20465	0.000757372	0.674222	0.0353026	Down then rescued
ENSDARG00000013251	hsf4	0.06	0.00333333	0.0766667	-2.305	0.0461375	2.77421	0.0146498	Down then rescued
ENSDARG00000013292	tmem179	5.49333	3.26333	4.92333	-0.671236	0.00245215	0.553021	0.00939086	Down then rescued
ENSDARG00000013293	crispld1b	1.79	0.543333	1.02	-1.60277	4.64532e-05	0.776389	0.0206193	Down then rescued
ENSDARG00000013963	mipb	4.42667	0.436667	1.03	-3.00937	9.89765e-08	1.1702	0.00281937	Down then rescued
ENSDARG00000014273	camk2d2	3.75667	1.98667	3.02333	-0.830301	0.000409594	0.555834	0.00927732	Down then rescued
ENSDARG00000014805	fhl5	0.09	0.05	0.0766667	-3.38259	0.0299799	3.12791	0.0427108	Down then rescued
ENSDARG00000015076	cx44.1	7.02333	2.07	3.64	-1.727	8.44368e-06	0.734972	0.0173545	Down then rescued
ENSDARG00000015445	lim2.4	10.3333	0.823333	1.82667	-3.42549	1.22045e-09	1.09735	0.00137036	Down then rescued
ENSDARG00000015537	gad2	2.27	1.36333	1.98333	-0.644811	0.00505177	0.50992	0.0207938	Down then rescued
ENSDARG00000016793	crybb1l2	43.1233	5.97	11.83	-2.74953	3.0221e-07	0.874623	0.0160959	Down then rescued
ENSDARG00000019341	gpc1a	4.22667	2.52333	3.79667	-0.669336	0.0129139	0.556086	0.0339652	Down then rescued
ENSDARG00000020028	cps1	5.57	1.61333	3.01	-1.64641	9.18334e-07	0.856162	0.000879542	Down then rescued
ENSDARG00000020455	SBK3 (1 of 2)	0.05	0	0.0433333	-4.25146	0.0171172	4.10417	0.019523	Down then rescued
ENSDARG00000021984	ndufa2	52.8467	37.6767	48.4867	-0.39909	0.0107679	0.328924	0.0302607	Down then rescued
ENSDARG00000023316	sim1a	2.43	1.4	2.06667	-0.710208	0.00476986	0.521127	0.0292068	Down then rescued
ENSDARG00000023722	hcrtr2	0.206667	0.0766667	0.18	-1.52845	0.0184364	1.37512	0.0304641	Down then rescued
ENSDARG00000024771	slc24a5	5.09333	1.86667	3.14	-1.34597	1.16913e-05	0.680634	0.00665718	Down then rescued
ENSDARG00000025397	srsf3a	55.8033	38.6067	55.5367	-0.756077	0.00859163	0.807124	0.00560472	Down then rescued
ENSDARG00000025513	dip2cb	2.40333	1.34667	1.84	-0.740997	0.000765757	0.405971	0.0382101	Down then rescued
ENSDARG00000025912	bscl2l	4.31	1.30333	3	-1.71818	8.81737e-05	0.944316	0.0146664	Down then rescued
ENSDARG00000026376	aco1	15.8	11.3967	15.35	-0.381935	0.0280557	0.38796	0.0260299	Down then rescued
ENSDARG00000026499	ppm1e	1.01	0.546667	0.933333	-0.761473	0.0217107	0.68229	0.036749	Down then rescued
ENSDARG00000026941	fbxl4	3.36	2.27	3.68333	-0.474876	0.00886274	0.655305	0.000789627	Down then rescued
ENSDARG00000027065	slc38a3a	0.526667	0.2	0.516667	-1.06533	0.0406972	1.04106	0.0440345	Down then rescued
ENSDARG00000028087	aldh2.2	24.4867	14.82	21.03	-0.635144	0.00310928	0.459218	0.0234477	Down then rescued
ENSDARG00000029493	f9b	3.45667	2.82333	4.12333	-0.695564	0.0360956	0.94298	0.00730581	Down then rescued
ENSDARG00000029660	commd5	5.71333	3.79667	5.38	-0.486678	0.0232267	0.44294	0.0364253	Down then rescued
ENSDARG00000030349	cryba2a	25.1767	5.25667	8.7	-2.2054	3.7216e-06	0.697373	0.0462305	Down then rescued
ENSDARG00000030411	crygn2	23.2767	2.47667	5.17667	-3.06065	5.08847e-08	1.02424	0.00541573	Down then rescued
ENSDARG00000030844	klf11a	9.08667	4.94	6.89667	-0.785288	0.00150757	0.441939	0.0477335	Down then rescued
ENSDARG00000031890	tcp11l1	4.66667	3.29333	5.32667	-0.413341	0.011888	0.650596	0.000373382	Down then rescued
ENSDARG00000033160	nr1d1	0.483333	0.23	0.443333	-0.869583	0.0284597	0.809561	0.0387023	Down then rescued
ENSDARG00000033285	gsto2	13.3533	9.14	12.3533	-0.459448	0.00785589	0.396034	0.0186895	Down then rescued
ENSDARG00000033447	nxph1	1.57333	0.836667	1.62333	-0.789739	0.0404729	0.776661	0.0460505	Down then rescued
ENSDARG00000034933	chchd3b	12.79	7.19333	10.28	-0.75904	0.0014903	0.491635	0.0245811	Down then rescued
ENSDARG00000035438	myhc4	5.61333	0.84	2.27	-2.64978	4.89556e-05	1.36323	0.0163559	Down then rescued
ENSDARG00000035546	jmjd7	3.47667	2.36333	3.47333	-0.468391	0.0473771	0.509927	0.0323654	Down then rescued
ENSDARG00000035918	bzw2	12.0767	8.09667	10.5833	-0.509447	0.00728506	0.362687	0.0441541	Down then rescued
ENSDARG00000036051	irx4b	1.50667	0.91	1.75333	-0.60148	0.0439665	0.855762	0.00627382	Down then rescued
ENSDARG00000036171	rnasel3	12.2433	7.94667	13.0067	-0.545017	0.0189902	0.702958	0.00443134	Down then rescued
ENSDARG00000036446	PRKAR2B	0.316667	0.12	0.22	-1.24561	0.0017122	0.819662	0.0264093	Down then rescued
ENSDARG00000037190	CABZ01062780.1	4.13333	1.79	2.74	-1.15844	9.89169e-05	0.570928	0.0228642	Down then rescued
ENSDARG00000037285	mipa	9.11	1.63667	3.54667	-2.42825	6.07676e-06	0.92004	0.028107	Down then rescued
ENSDARG00000038845	ldhd	0.83	0.336667	0.6	-1.15111	0.00309809	0.754604	0.038241	Down then rescued
ENSDARG00000038881	acaa2	17.89	7.40667	10.86	-1.18651	1.18212e-05	0.508833	0.0177675	Down then rescued
ENSDARG00000038901	tmem256	9.08333	4.74	6.56	-0.845849	0.000387433	0.428991	0.0391997	Down then rescued
ENSDARG00000039051	hhatla	75.17	36.6033	45.7233	-0.952711	1.83604e-06	0.288016	0.0426245	Down then rescued
ENSDARG00000039099	zgc:113413	254.56	124.08	244.4	-0.943942	0.000922187	0.939695	0.000957933	Down then rescued
ENSDARG00000039273	fbln5	1.6	0.956667	1.51667	-0.652191	0.0151267	0.630385	0.0178911	Down then rescued
ENSDARG00000040442	prtgb	173.55	84.3433	113.69	-0.951865	1.05727e-05	0.38842	0.0205788	Down then rescued
ENSDARG00000041864	capn3a	2.21667	0.19	0.546667	-3.5519	3.15136e-07	1.53983	0.0033491	Down then rescued
ENSDARG00000041919	ccl38.1	0.313333	0.02	0.24	-2.76064	0.018322	2.39518	0.0390883	Down then rescued
ENSDARG00000042124	si:dkey-4e7.3	6.03333	3.54333	5.11333	-0.674848	0.00254534	0.47403	0.0237648	Down then rescued
ENSDARG00000043511	prdx6	33.21	20.6233	27.4767	-0.634124	0.00222605	0.404996	0.0338497	Down then rescued
ENSDARG00000044278	synpr	0.04	0	0.07	-3.55715	0.0379036	4.40758	0.0121091	Down then rescued
ENSDARG00000044524	def6b	0.0766667	0	0.11	-3.94128	0.0268251	4.41974	0.0156201	Down then rescued
ENSDARG00000045367	tuba1b	49.4967	22.3567	53.2367	-1.05135	0.000248859	1.06421	0.000317784	Down then rescued
ENSDARG00000045580	lum	20.0067	13.2233	17.2633	-0.531319	0.00466724	0.348985	0.0440741	Down then rescued
ENSDARG00000045758	cracr2ab	0.96	0.39	0.58	-1.21791	0.000164895	0.539123	0.0495037	Down then rescued
ENSDARG00000052610	olig4	17.2567	12.9033	16.7567	-0.33277	0.0359057	0.341658	0.0316562	Down then rescued
ENSDARG00000053544	hspa4l	1.85667	0.84	1.34	-1.03278	0.000487334	0.607831	0.0217378	Down then rescued
ENSDARG00000053833	mtnr1ba	0.0766667	0.00666667	0.07	-2.41083	0.0358933	2.38576	0.0345531	Down then rescued
ENSDARG00000053862	crygmx	7.85667	0.61	1.34333	-3.92147	7.23255e-07	1.30682	0.0284894	Down then rescued
ENSDARG00000053875	cryba1b	41.3733	4.17667	9.2	-3.24554	3.32842e-09	0.976527	0.00352546	Down then rescued
ENSDARG00000053953	MYADML2	1.60667	0.82	1.67333	-0.846036	0.0223025	0.956543	0.0104845	Down then rescued
ENSDARG00000054150	cx23	4.43333	1.50667	2.59667	-1.40689	0.000205739	0.78147	0.0160334	Down then rescued
ENSDARG00000055216	tuba1c	136.597	78.9867	101.153	-0.707777	0.000169646	0.320322	0.0428647	Down then rescued
ENSDARG00000055514	icn2	414.79	272.573	377.637	-0.521005	0.0266666	0.504134	0.0349939	Down then rescued
ENSDARG00000055523	slc22a6l	5.76333	3.63667	5.20333	-0.646104	0.0119339	0.538863	0.0312335	Down then rescued
ENSDARG00000056200	abcb9	1.12	0.483333	1.23667	-1.13001	0.00179583	1.0796	0.00350415	Down then rescued
ENSDARG00000056203	si:ch211-201h21.5	1.31333	0.81	1.31333	-0.621051	0.0450123	0.639744	0.0390754	Down then rescued
ENSDARG00000056479	rab1bb	4.05	2.54667	3.71333	-0.570532	0.00870767	0.499446	0.018713	Down then rescued
ENSDARG00000056729	her4.2	59.0633	24.8933	38.55	-1.14269	8.95769e-05	0.581745	0.0186442	Down then rescued
ENSDARG00000056804	IL4I1	0.0433333	0	0.01	-4.25729	0.0113884	2.88984	0.048037	Down then rescued
ENSDARG00000056949	htr7	0.15	0.02	0.136667	-2.00871	0.00726724	1.90187	0.00962164	Down then rescued
ENSDARG00000057027	rtn2b	10.87	6.59	9.71333	-0.645353	0.00283684	0.525073	0.0113516	Down then rescued
ENSDARG00000057575	pnp4a	5.14667	1.63333	3.18	-1.59508	1.40458e-05	0.895842	0.00390615	Down then rescued
ENSDARG00000057789	lyz	51.3133	15.4967	32.8633	-1.77957	5.77363e-05	1.13801	0.00351515	Down then rescued
ENSDARG00000058553	sprb	22.8567	9.88333	16.29	-1.11999	6.32671e-05	0.683442	0.004794	Down then rescued
ENSDARG00000058682	si:dkey-184p9.9	0.04	0	0.07	-3.05137	0.0326945	3.88634	0.0108958	Down then rescued
ENSDARG00000058734	prdx1	51.46	31.4533	50.1733	-0.612402	0.00343151	0.624893	0.00296369	Down then rescued
ENSDARG00000058806	apoa1bp	7.81667	4.72667	7.30667	-0.666607	0.0270693	0.59397	0.047648	Down then rescued
ENSDARG00000060124	timm17b	1.80667	0.963333	2.07667	-0.792031	0.0197655	1.03318	0.00339213	Down then rescued
ENSDARG00000061379	cmya5	4.56333	2.66667	3.41333	-0.792822	0.000861911	0.422072	0.0444783	Down then rescued
ENSDARG00000061818	meox2b	0.566667	0.166667	0.54	-1.33581	0.043076	1.31343	0.0432645	Down then rescued
ENSDARG00000062794	trim36	3.67667	2.54333	4.5	-0.55375	0.0466452	0.897573	0.00282752	Down then rescued
ENSDARG00000063153	bcl11ab	7.35667	2.84333	4.34	-1.28785	1.90288e-05	0.564508	0.0192172	Down then rescued
ENSDARG00000067851	lcn15	1.65333	0.82	1.50333	-0.881479	0.00745784	0.79342	0.0139848	Down then rescued
ENSDARG00000068507	crybb1	52.5233	6.08	13.4033	-3.05734	5.94125e-08	0.906859	0.0145388	Down then rescued
ENSDARG00000069290	bida	11.4333	7.45667	10.7467	-0.517231	0.00931574	0.473377	0.0156447	Down then rescued
ENSDARG00000069654	ppp6r2b	1.21667	0.456667	0.733333	-1.28402	0.000723213	0.677741	0.0456109	Down then rescued
ENSDARG00000070053	foxg1d	1.32667	0.646667	1.05	-0.945783	0.00124687	0.635489	0.0192846	Down then rescued
ENSDARG00000070148	cygb2	0.483333	0.223333	0.546667	-0.991287	0.0334311	1.20957	0.0103538	Down then rescued
ENSDARG00000070453	gch1	1.79	1.17667	1.64333	-0.517623	0.00653607	0.442289	0.0168436	Down then rescued
ENSDARG00000070480	agr2	31.8167	18.1733	39.19	-0.720507	0.000841071	1.07219	1.54995e-05	Down then rescued
ENSDARG00000070923	zgc:158296	23.3467	16.23	21.9433	-0.47169	0.028439	0.424428	0.0457356	Down then rescued
ENSDARG00000071011	cdk5r2a	1.73667	0.983333	1.60667	-0.721806	0.0165778	0.632145	0.0328374	Down then rescued
ENSDARG00000071074	rccd1	5.94333	2.48667	4.68	-1.11857	0.00399357	0.769116	0.0373736	Down then rescued
ENSDARG00000071331	ryr3	5.51	2.37667	3.51	-1.2615	0.000901969	0.672267	0.0443946	Down then rescued
ENSDARG00000073720	RNF180 (2 of 2)	0.333333	0.0466667	0.196667	-2.67845	0.00049277	1.86084	0.0116271	Down then rescued
ENSDARG00000073721	smarcad1b	5.93667	3.56	5.22667	-0.642334	0.00125987	0.503532	0.00754173	Down then rescued
ENSDARG00000073789	BX537350.1	0.536667	0.3	0.536667	-0.720643	0.025055	0.743082	0.0213496	Down then rescued
ENSDARG00000074001	crygmxl2	6.89667	0.313333	0.89	-5.28616	3.93376e-08	2.07238	0.00459819	Down then rescued
ENSDARG00000074387	FAM150A	0.196667	0.01	0.213333	-2.96854	0.00993103	2.98234	0.010179	Down then rescued
ENSDARG00000074757	arv1	3.62667	1.71667	2.68667	-0.975366	0.000142223	0.579564	0.0100578	Down then rescued
ENSDARG00000075016	apobb.2	31.9267	22.5967	31.1167	-0.407066	0.0197142	0.422748	0.0160794	Down then rescued
ENSDARG00000075629	IFI30 (2 of 2)	1.01	0.176667	0.516667	-2.2263	0.000363131	1.20385	0.037773	Down then rescued
ENSDARG00000075664	si:ch1073-429i10.1	4.06	1.29	1.84333	-2.34527	0.000296824	1.30165	0.0220913	Down then rescued
ENSDARG00000075833	lyve1a	0.286667	0.0766667	0.223333	-1.5592	0.0101828	1.35158	0.0205079	Down then rescued
ENSDARG00000075891	sall1b	0.433333	0.183333	0.36	-1.1069	0.00937379	0.867449	0.0397351	Down then rescued
ENSDARG00000075903	chadlb	0.436667	0.146667	0.33	-1.39035	0.00558433	1.10199	0.0221896	Down then rescued
ENSDARG00000075980	tmem125b	1.63667	0.883333	1.59333	-0.79497	0.00209328	0.797087	0.00202578	Down then rescued
ENSDARG00000075993	clic5a	2.09667	1.09	1.60667	-0.876683	0.00205146	0.525032	0.0447374	Down then rescued
ENSDARG00000076847	tnrc6c1	4.74333	3.33333	4.33667	-0.420225	0.0063499	0.343965	0.0206414	Down then rescued
ENSDARG00000077029	bub1	14.28	10.74	13.69	-0.324772	0.0246305	0.316251	0.0280153	Down then rescued
ENSDARG00000077069	srgn	7.15	2.83333	5.05667	-1.86733	0.000759292	1.16622	0.0230591	Down then rescued
ENSDARG00000077083	avpr1a	0.91	0.466667	1.03333	-0.880751	0.026678	1.04771	0.0103559	Down then rescued
ENSDARG00000077161	ccdc153	1.04333	0.316667	0.663333	-1.50545	0.001075	0.938311	0.0277467	Down then rescued
ENSDARG00000077293	synpo2la	5.13333	2.44333	3.43333	-0.992394	2.52495e-05	0.46184	0.0154868	Down then rescued
ENSDARG00000077746	GPR119	0.126667	0.0133333	0.08	-3.69882	0.0134015	3.27367	0.0257958	Down then rescued
ENSDARG00000077762	SLC2A4RG	5.82	3.84333	5.79667	-0.498033	0.0422372	0.541842	0.0283957	Down then rescued
ENSDARG00000078002	si:dkey-13n15.11	0.316667	0.153333	0.276667	-0.905537	0.0159705	0.733467	0.0447599	Down then rescued
ENSDARG00000078285	pik3ap1	0.313333	0.143333	0.28	-1.1004	0.00570583	0.924311	0.0151123	Down then rescued
ENSDARG00000078428	si:ch211-256e16.4	0.15	0.02	0.1	-2.76726	0.00886301	2.34639	0.0234389	Down then rescued
ENSDARG00000079469	TRPC7 (2 of 2)	0.163333	0.06	0.163333	-1.27695	0.0410237	1.40858	0.0216991	Down then rescued
ENSDARG00000079699	zgc:162612	4.23	2.23	3.79	-0.8272	0.00341576	0.734872	0.00888887	Down then rescued
ENSDARG00000080744	SNORD111	1.19667	0	2.40667	-3.05327	0.0468963	4.06803	0.0156584	Down then rescued
ENSDARG00000087120	SLC5A8	1.15333	0.353333	0.763333	-1.4853	0.00647968	1.0604	0.0433181	Down then rescued
ENSDARG00000087318	zgc:174688	8.24333	3.85	11	-0.995225	0.0351025	1.53204	0.00305044	Down then rescued
ENSDARG00000087558	si:ch73-105b23.1	0.1	0	0.02	-4.91833	2.56933e-05	2.5642	0.0224813	Down then rescued
ENSDARG00000088084	si:dkey-66i24.8	0.496667	0.233333	0.4	-1.15093	0.012744	0.957669	0.0322703	Down then rescued
ENSDARG00000088357	acadl	7.35667	2.71	4.29	-1.34945	1.23618e-05	0.597781	0.0143794	Down then rescued
ENSDARG00000088823	crygm2d3	0.226667	0.0533333	0.1	-3.71326	0.00999169	2.78939	0.0448834	Down then rescued
ENSDARG00000089088	gig2n	0.953333	0.43	1.11667	-0.935135	0.0333952	1.24023	0.0057498	Down then rescued
ENSDARG00000089924	aldh2.1	46.8167	32.85	42.59	-0.431549	0.008776	0.34517	0.0297671	Down then rescued
ENSDARG00000090340	FAM83G (2 of 2)	1.04333	0.673333	1.08333	-0.563221	0.0322943	0.666226	0.0132104	Down then rescued
ENSDARG00000090814	si:dkey-18a10.3	0.35	0.106667	0.27	-1.55008	0.00533894	1.2482	0.0202022	Down then rescued
ENSDARG00000090947	si:dkey-29j8.1	0.34	0.14	0.453333	-3.50478	0.0166036	3.92765	0.00775114	Down then rescued
ENSDARG00000091756	insm1a	28.8533	19.9567	28.4467	-0.443918	0.0112477	0.469891	0.00792536	Down then rescued
ENSDARG00000092143	ank1a	30.3267	22.89	29.04	-0.391618	0.0317936	0.380529	0.0361846	Down then rescued
ENSDARG00000092228	si:dkey-27p18.3	0.693333	0.263333	0.74	-1.50851	0.0188338	1.53073	0.0168664	Down then rescued
ENSDARG00000092240	si:ch211-243a20.3	1.88333	0.31	0.786667	-3.1679	4.24611e-05	1.78358	0.00860168	Down then rescued
ENSDARG00000092515	si:ch211-283g2.2	0.576667	0.03	0.706667	-2.93277	0.00478426	3.2824	0.00156576	Down then rescued
ENSDARG00000092716	VASH1	4.15667	2.56667	3.88667	-0.585212	0.0138905	0.529313	0.0238466	Down then rescued
ENSDARG00000092920	si:ch211-106h4.12	0.37	0.0633333	0.163333	-3.06988	0.000859068	1.88262	0.0344056	Down then rescued
ENSDARG00000093237	si:ch211-89o9.4	0.56	0.173333	0.29	-1.94174	0.000356684	1.10857	0.0234016	Down then rescued
ENSDARG00000093248	si:dkey-238m4.4	0.176667	0	0.0966667	-4.50818	0.00292224	3.93907	0.00643273	Down then rescued
ENSDARG00000093659	entpd5b	7.2	5.27	9.37333	-0.365039	0.0335895	0.798536	0.000103374	Down then rescued
ENSDARG00000093738	pth1a	1.64333	0.803333	1.58	-1.0097	0.0416597	1.05186	0.0312305	Down then rescued
ENSDARG00000094923	si:ch73-80e5.5	0.516667	0.0266667	0.9	-2.67439	0.0460658	3.45022	0.0108122	Down then rescued
ENSDARG00000095224	camkmt	2.18333	1.09667	2.16	-0.900836	0.027244	0.908787	0.0246641	Down then rescued
ENSDARG00000095557	si:dkey-11n6.3	3.92333	2.37333	4.56333	-0.670458	0.0484126	0.803029	0.0240972	Down then rescued
ENSDARG00000095609	ftr60p	0.13	0	0.136667	-4.24004	0.0150008	4.36704	0.0124164	Down then rescued
ENSDARG00000095897	atp5e	171.633	133.157	166.16	-0.277629	0.0470657	0.283021	0.0433933	Down then rescued
ENSDARG00000096066	si:ch211-10m5.2	0.116667	0	0.15	-3.55536	0.0369738	4.08948	0.0184232	Down then rescued
ENSDARG00000097331	si:dkey-170g13.2	0.05	0	0.0866667	-3.56761	0.022532	4.29709	0.00953824	Down then rescued
ENSDARG00000097651	tgm8	0.0566667	0	0.08	-3.54859	0.0385586	4.21512	0.0178748	Down then rescued
ENSDARG00000097731	si:dkey-166f24.2	1.5	0.62	1.07	-1.26237	0.00162775	0.786722	0.0341838	Down then rescued
ENSDARG00000098288	tax1bp1a	1.95333	1.27	1.79333	-0.539118	0.0179045	0.460227	0.0389101	Down then rescued
ENSDARG00000098772	gig2d	0.126667	0.0233333	0.1	-3.80015	0.0107206	3.51743	0.0164608	Down then rescued
ENSDARG00000098811	CABZ01021450.1	3.21667	1.95333	2.95	-0.632645	0.0391329	0.597822	0.0482466	Down then rescued
ENSDARG00000098849	SLC25A29 (2 of 2)	1.01	0.27	0.776667	-1.53666	0.0139803	1.20694	0.0478983	Down then rescued
ENSDARG00000098922	SLC16A2 (2 of 2)	5.74	2.73	4.82667	-0.950574	0.00390025	0.720558	0.022029	Down then rescued
ENSDARG00000099154	CABZ01032488.1	45.18	27.11	42.4567	-0.667645	0.0049314	0.614716	0.00853064	Down then rescued
ENSDARG00000099321	btbd17a	0.226667	0.0533333	0.236667	-1.98629	0.00210436	1.99436	0.00190685	Down then rescued
ENSDARG00000099465	rnf213a	1.08333	0.626667	1.02	-0.697227	0.000820684	0.655075	0.0013887	Down then rescued
ENSDARG00000099781	agrp2	3.86333	2.27	3.60667	-0.674363	0.00353313	0.482449	0.0347136	Down then rescued
ENSDARG00000100128	CU861477.1	4.14333	2.18667	3.58667	-0.819779	0.000884545	0.646281	0.00556911	Down then rescued
ENSDARG00000100776	syt8	4.82333	2.81667	3.75333	-0.69819	0.00184769	0.399742	0.0493585	Down then rescued
ENSDARG00000100821	scrt1a	8.32333	3.82333	6.33333	-1.03929	0.000127234	0.638477	0.00834993	Down then rescued
ENSDARG00000100847	ESRRB	2.05667	1.15	1.82	-0.738299	0.0105292	0.596865	0.0330238	Down then rescued
ENSDARG00000101000	FQ311879.2	0.06	0.01	0.0633333	-3.19014	0.0356622	3.3341	0.0284733	Down then rescued
ENSDARG00000101446	PCP4L1 (2 of 2)	12.0733	7.6	10.52	-0.582149	0.00678592	0.431567	0.0350896	Down then rescued
ENSDARG00000101586	CCDC18 (2 of 2)	2.02667	0.36	1.00667	-2.59294	9.19559e-05	1.44276	0.0170405	Down then rescued
ENSDARG00000101611	HUS1	5.05667	3.07667	4.52333	-0.603496	0.0138886	0.489481	0.0397983	Down then rescued
ENSDARG00000101928	GORASP1 (2 of 2)	0.166667	0.07	0.173333	-1.23352	0.0421013	1.38039	0.0178699	Down then rescued
ENSDARG00000102199	SIKE1	5.80333	3.47667	5.02333	-0.628143	0.00531796	0.467084	0.0296449	Down then rescued
ENSDARG00000102255	CABZ01102076.1	0.593333	0.24	0.54	-1.31956	0.0106134	1.22428	0.0161997	Down then rescued
ENSDARG00000102578	mif4gdb	7.66333	5.42667	7.94667	-0.398536	0.0359551	0.51011	0.00953946	Down then rescued
ENSDARG00000102683	CR626941.1	0.0433333	0	0.0733333	-3.55391	0.0483563	4.14437	0.02839	Down then rescued
ENSDARG00000102835	CABZ01021435.4	0.386667	0.133333	0.32	-1.28514	0.0137584	1.10798	0.0310047	Down then rescued
ENSDARG00000103651	map3k12	0.816667	0.413333	0.676667	-0.868159	0.0028931	0.657567	0.0174986	Down then rescued
ENSDARG00000103763	L3HYPDH	4.23	2.50333	4.75667	-0.637027	0.0479258	0.86306	0.00987543	Down then rescued
ENSDARG00000103908	FH (2 of 2)	6.83	2.69333	6.63667	-1.19479	0.00369985	1.16411	0.00468657	Down then rescued
ENSDARG00000103937	ndrg4	4.56333	2.25	3.14	-0.936879	3.67297e-05	0.446096	0.0165088	Down then rescued
ENSDARG00000104801	tubb6	2.56667	0.32	0.793333	-2.91474	5.45978e-07	0.966109	0.0317855	Down then rescued
