## Supplementary material for "Cytoplasmic pool of spliceosome protein SNRNP70 regulates the axonal transcriptome and development of motor connectivity": Table S4

### Sheet: MV.dPSI > 0.1
GENE	GENE_ID	EVENT	COORD	COMPLEX	DELTAPSI (null/GFP- vs sib/GFP-)	DELTAPSI (null/GFP+ vs null/GFP-)	ORF found upon splicing	NMD sensitive upon splicing	Alternative splicing change
atg16l1	ENSDARG00000099430	DreALTA0005499-2/2	chr15:45597055-45597124	Alt3	-0.236995	0.135428	TRUE	FALSE	Shorter AS then rescued
pde7a	ENSDARG00000045305	DreALTA0019920-1/2	chr24:24600771-24600857	Alt3	-0.190772	0.150751	TRUE	FALSE	Shorter AS then rescued
si:dkey-178e17.3	ENSDARG00000058658	DreALTA0025962-1/2	chr8:1879361-1879543	Alt3	-0.177799	0.229762	TRUE	FALSE	Shorter AS then rescued
phldb1a	ENSDARG00000061093	DreALTA0020288-1/3	chr5:29837570-29837657	Alt3	-0.163221	0.319749	TRUE	TRUE	Shorter AS then rescued
tmem201	ENSDARG00000077307	DreALTA0029998-2/3	chr23:29903877-29904188	Alt3	-0.146409	0.148964	TRUE	FALSE	Shorter AS then rescued
mdn1	ENSDARG00000008976	DreALTA0016709-1/2	chr20:23985373-23985525	Alt3	-0.111717	0.176947	TRUE	FALSE	Shorter AS then rescued
stambpl1	ENSDARG00000003085	DreALTA0028521-1/2	chr12:17018485-17018752	Alt3	-0.094356	0.069137	TRUE	TRUE	Shorter AS then rescued
si:dkey-75a21.2	ENSDARG00000093188	DreALTA0026572-3/3	chr8:46332675-46332746	Alt3	-0.086402	0.085869	TRUE	FALSE	Shorter AS then rescued
clu	ENSDARG00000010434	DreALTA0008099-3/3	chr20:39368609-39368757	Alt3	-0.071347	0.094151	TRUE	TRUE	Shorter AS then rescued
abca5	ENSDARG00000074041	DreALTA0003577-2/2	chr12:38647407-38647504	Alt3	-0.007622	0.031253	TRUE	TRUE	Shorter AS then rescued
acrc	ENSDARG00000101060	DreALTA0003857-3/3	chr14:14379991-14380104	Alt3	0.058485	-0.100679	TRUE	FALSE	Longer AS then rescued
GTF3C1	ENSDARG00000102091	DreALTA0001782-2/2	chr1:58621986-58622260	Alt3	0.079871	-0.215576	TRUE	FALSE	Longer AS then rescued
mapk8a	ENSDARG00000031888	DreALTA0016395-1/2	chr13:31034143-31034311	Alt3	0.081978	-0.083986	TRUE	FALSE	Longer AS then rescued
pou2f1b	ENSDARG00000007996	DreALTA0021013-2/2	chr9:34526023-34526158	Alt3	0.092389	-0.115017	TRUE	FALSE	Longer AS then rescued
senp7b	ENSDARG00000061138	DreALTA0024093-2/2	chr22:28288966-28289085	Alt3	0.143462	-0.197216	TRUE	FALSE	Longer AS then rescued
PHTF1	ENSDARG00000057708	DreALTA0002458-2/3	chr11:18656070-18656126	Alt3	0.145729	-0.292342	TRUE	FALSE	Longer AS then rescued
iars2	ENSDARG00000044134	DreALTA0014141-2/2	chr17:25575517-25575607	Alt3	0.147054	-0.106107	TRUE	FALSE	Longer AS then rescued
shprh	ENSDARG00000075884	DreALTA0024474-1/2	chr17:7398064-7398690	Alt3	0.155469	-0.09619	TRUE	FALSE	Longer AS then rescued
wdr48	ENSDARG00000038543	DreALTA0032185-1/2	chr2:50073868-50073943	Alt3	0.20176	-0.138308	TRUE	FALSE	Longer AS then rescued
hgs	ENSDARG00000020960	DreALTA0013646-2/2	chr3:49060583-49060694	Alt3	0.215091	-0.111999	TRUE	FALSE	Longer AS then rescued
entpd5b	ENSDARG00000093659	DreALTA0010954-2/2	chr20:54580769-54580866	Alt3	0.259421	-0.243126	TRUE	TRUE	Longer AS then rescued
araf	ENSDARG00000054533	DreALTA0004995-1/2	chr5:26258966-26259093	Alt3	0.357791	-0.33758	TRUE	FALSE	Longer AS then rescued
bod1l1	ENSDARG00000089505	DreALTD0004230-3/3	chr14:17581-17815	Alt5	-0.317077	0.310535	TRUE	FALSE	Shorter AS then rescued
dclk2	ENSDARG00000034093	DreALTD0006347-2/2	chr1:36526029-36526158	Alt5	-0.25897	0.021989	TRUE	TRUE	Shorter AS then rescued
cep63	ENSDARG00000056862	DreALTD0005128-1/2	chr6:27932503-27932547	Alt5	-0.252004	0.306829	TRUE	FALSE	Shorter AS then rescued
ston2	ENSDARG00000057452	DreALTD0019844-1/2	chr17:16780128-16780155	Alt5	-0.233576	0.225374	TRUE	FALSE	Shorter AS then rescued
kmt2ca	ENSDARG00000079312	DreALTD0010550-1/2	chr24:7510382-7510512	Alt5	-0.177999	0.195218	TRUE	TRUE	Shorter AS then rescued
ccdc77	ENSDARG00000102145	DreALTD0004799-1/3	chr25:-3423735	Alt5	0.058214	-0.249951	TRUE	FALSE	Longer AS then rescued
mta1	ENSDARG00000007198	DreALTD0012024-1/2	chr17:37649715-37649842	Alt5	0.132865	-0.101712	TRUE	FALSE	Longer AS then rescued
tln2a	ENSDARG00000017901	DreALTD0020569-2/2	chr7:-29592613	Alt5	0.167867	-0.178361	TRUE	TRUE	Longer AS then rescued
znf710a	ENSDARG00000014680	DreALTD0023247-2/3	chr18:26104218-26105752	Alt5	0.168985	-0.117018	TRUE	FALSE	Longer AS then rescued
casp3b	ENSDARG00000055045	DreALTD0004643-1/2	chr14:4027418-4027458	Alt5	0.170512	-0.109877	TRUE	FALSE	Longer AS then rescued
brd4	ENSDARG00000078904	DreALTD0004265-1/2	chr3:52960978-52961108	Alt5	0.175423	-0.401033	TRUE	FALSE	Longer AS then rescued
bod1l1	ENSDARG00000089505	DreALTD0004230-2/3	chr14:17584-17815	Alt5	0.316557	-0.315196	TRUE	FALSE	Longer AS then rescued
thada	ENSDARG00000053082	DreEX0078580	chr13:8588187-8588353	CE	-0.597828	0.478435	TRUE	TRUE	Shorter AS then rescued
rapgef5a	ENSDARG00000075271	DreEX0060864	chr19:2849391-2849469	CE	-0.362323	0.370827	TRUE	TRUE	Shorter AS then rescued
phldb1a	ENSDARG00000061093	DreEX0055199	chr5:29842605-29842664	CE	-0.348739	0.341158	TRUE	TRUE	Shorter AS then rescued
dusp12	ENSDARG00000076330	DreEX6026479	chr2:21005822-21005940	CE	-0.286724	0.148351	TRUE	FALSE	Shorter AS then rescued
pld1b	ENSDARG00000057125	DreEX0056111	chr24:26570280-26570446	CE	-0.266154	0.282797	TRUE	TRUE	Shorter AS then rescued
dusp22b	ENSDARG00000039850	DreEX0028549	chr2:1025516-1025565	CE	-0.257526	0.164165	TRUE	TRUE	Shorter AS then rescued
tjp1b	ENSDARG00000079374	DreEX6103154	chr25:31809556-31809662	CE	-0.229918	0.199653	TRUE	TRUE	Shorter AS then rescued
edil3	ENSDARG00000093413	DreEX0028929	chr5:46085641-46085796	CE	-0.223999	0.030573	TRUE	FALSE	Shorter AS then rescued
sh3yl1	ENSDARG00000074393	DreEX0066066	chr17:30607698-30607848	CE	-0.210537	0.053502	TRUE	TRUE	Shorter AS then rescued
akap11	ENSDARG00000075435	DreEX0012426	chr9:17987979-17988062	CE	-0.183418	0.231631	TRUE	FALSE	Shorter AS then rescued
C17H14orf159	ENSDARG00000005179	DreEX0001255	chr17:38813328-38813526	CE	-0.167934	0.208166	TRUE	TRUE	Shorter AS then rescued
macf1a	ENSDARG00000028533	DreEX0044253	chr19:35467591-35467608	CE	-0.151933	0.180046	TRUE	FALSE	Shorter AS then rescued
dusp12	ENSDARG00000076330	DreEX0028533	chr2:21005248-21005335	CE	-0.109936	0.382743	TRUE	FALSE	Shorter AS then rescued
ptprnb	ENSDARG00000077047	DreEX0059725	chr6:13844993-13845070	CE	-0.101436	0.101185	TRUE	FALSE	Shorter AS then rescued
cobl	ENSDARG00000004532	DreEX0022709	chr16:8672690-8672767	CE	-0.100096	0.120653	FALSE	FALSE	Shorter AS then rescued
cobl	ENSDARG00000091006	DreEX0022709	chr16:8672690-8672767	CE	-0.100096	0.120653	TRUE	FALSE	Shorter AS then rescued
PLA2R1	ENSDARG00000077474	DreEX0006878	chr11:11119222-11119257	CE	-0.075726	0.064365	TRUE	FALSE	Shorter AS then rescued
si:ch211-89p3.3	ENSDARG00000016464	DreEX6046454	chr20:35274574-35274665	CE	-0.072375	0.078199	TRUE	TRUE	Shorter AS then rescued
dcun1d4	ENSDARG00000092394	DreEX0026049	chr20:23321974-23322013	CE	-0.058351	0.06568	TRUE	TRUE	Shorter AS then rescued
EIF4G3 (2 of 2)	ENSDARG00000077215	DreEX0003883	chr11:27582946-27583027	CE	-0.057807	0.040907	TRUE	FALSE	Shorter AS then rescued
tex9	ENSDARG00000010586	DreEX0078304	chr7:34231268-34231347	CE	-0.057518	0.060838	TRUE	TRUE	Shorter AS then rescued
ptpn2a	ENSDARG00000016481	DreEX0059464	chr16:10174568-10174729	CE	-0.021618	0.023821	TRUE	FALSE	Shorter AS then rescued
sec24c	ENSDARG00000103516	DreEX0064851	chr12:35457343-35457534	CE	-0.015729	0.033958	TRUE	FALSE	Shorter AS then rescued
tln2a	ENSDARG00000017901	DreEX0079154	chr7:29592714-29592785	CE	0.03417	-0.119207	TRUE	TRUE	Longer AS then rescued
wdr19	ENSDARG00000037406	DreEX0084956	chr1:20823787-20823844	CE	0.034205	-0.345615	TRUE	FALSE	Longer AS then rescued
cux1a	ENSDARG00000078459	DreEX0025147	chr10:33000700-33000744	CE	0.035751	-0.464845	TRUE	FALSE	Longer AS then rescued
zgc:85932	ENSDARG00000098239	DreEX0087749	chr15:43505538-43505654	CE	0.068273	-0.106655	TRUE	FALSE	Longer AS then rescued
MAP4K4	ENSDARG00000098670	DreEX0005782	chr9:25355-25582	CE	0.085878	-0.293862	TRUE	FALSE	Longer AS then rescued
inadl	ENSDARG00000024964	DreEX0039372	chr22:16560028-16560114	CE	0.101609	-0.482482	TRUE	FALSE	Longer AS then rescued
hnmt	ENSDARG00000012796	DreEX0037890	chr9:10171760-10171927	CE	0.10937	-0.235199	TRUE	FALSE	Longer AS then rescued
nf1b	ENSDARG00000004184	DreEX6089368	chr10:37333432-37333622	CE	0.134633	-0.203699	TRUE	FALSE	Longer AS then rescued
ccdc28a	ENSDARG00000022983	DreINT0042527	chr17:33459610-33459708	IR	-0.245348	0.196914	TRUE	FALSE	Shorter AS then rescued
rnf4	ENSDARG00000090993	DreINT0128024	chr14:17267372-17267503	IR	-0.218645	0.297562	FALSE	FALSE	Shorter AS then rescued
si:dkey-253d23.2	ENSDARG00000071589	DreINT0145024	chr22:9802496-9804835	IR	-0.180679	0.144874	TRUE	FALSE	Shorter AS then rescued
mid2	ENSDARG00000034871	DreINT0096101	chr14:27936462-27983837	IR	-0.152213	0.10323	FALSE	FALSE	Shorter AS then rescued
ATG2A	ENSDARG00000101507	DreINT0001615	chr14:8516002-8519598	IR	-0.129965	0.123026	TRUE	FALSE	Shorter AS then rescued
phf21ab	ENSDARG00000021378	DreINT0113395	chr25:7623837-7629072	IR	-0.128181	0.128885	TRUE	FALSE	Shorter AS then rescued
mllt1b	ENSDARG00000031709	DreINT0096602	chr2:23318613-23318682	IR	-0.11722	0.112781	FALSE	FALSE	Shorter AS then rescued
lama4	ENSDARG00000020785	DreINT0088014	chr20:237256-238015	IR	-0.097863	0.16549	TRUE	FALSE	Shorter AS then rescued
tns2b	ENSDARG00000068397	DreINT0166250	chr6:39023485-39023566	IR	-0.095113	0.124496	TRUE	FALSE	Shorter AS then rescued
chsy3	ENSDARG00000069472	DreINT0046833	chr10:16635409-16639878	IR	-0.088079	0.118409	TRUE	TRUE	Shorter AS then rescued
NAV1 (2 of 2)	ENSDARG00000078011	DreINT0015223	chr23:6099570-6101797	IR	-0.072246	0.178683	TRUE	FALSE	Shorter AS then rescued
SSH3	ENSDARG00000079591	DreINT0020273	chr14:35128073-35129095	IR	-0.057769	0.071101	TRUE	FALSE	Shorter AS then rescued
mtmr12	ENSDARG00000059817	DreINT0098649	chr5:40516461-40516571	IR	0.026495	-0.122057	TRUE	TRUE	Longer AS then rescued
fbxw5	ENSDARG00000099139	DreINT0067825	chr5:53824528-53826165	IR	0.082583	-0.109112	TRUE	TRUE	Longer AS then rescued
ap3m2	ENSDARG00000016128	DreINT0031182	chr5:13889752-13890169	IR	0.093636	-0.062266	TRUE	FALSE	Longer AS then rescued
dguok	ENSDARG00000075395	DreINT0056599	chr5:68934363-68935005	IR	0.099189	-0.135674	TRUE	TRUE	Longer AS then rescued
vps52	ENSDARG00000099258	DreINT0174330	chr19:19166930-19172392	IR	0.10086	-0.068381	TRUE	TRUE	Longer AS then rescued
si:ch211-266g18.10	ENSDARG00000057903	DreINT0139421	chr17:15443566-15445003	IR	0.101888	-0.106742	TRUE	TRUE	Longer AS then rescued
syt8	ENSDARG00000100776	DreINT0159717	chr25:31009962-31010555	IR	0.114472	-0.093413	TRUE	TRUE	Longer AS then rescued
samd13	ENSDARG00000062977	DreINT0130608	chr11:8144044-8144135	IR	0.154998	-0.177498	TRUE	FALSE	Longer AS then rescued
col5a3b	ENSDARG00000101816	DreINT0050131	chr1:58553702-58553923	IR	0.172568	-0.133417	TRUE	TRUE	Longer AS then rescued
YTHDC2	ENSDARG00000103525	DreINT0022863	chr5:959456-961392	IR	0.17391	-0.1288	TRUE	TRUE	Longer AS then rescued
myo10	ENSDARG00000017004	DreINT0100265	chr2:42792083-42792315	IR	0.181706	-0.155686	TRUE	TRUE	Longer AS then rescued
syne2a	ENSDARG00000030107	DreINT0159421	chr20:21773242-21775126	IR	0.223917	-0.402209	TRUE	TRUE	Longer AS then rescued
hnrnpa1a	ENSDARG00000011020	DreINT0078583	chr11:2071270-2072814	IR	0.226981	-0.251355	FALSE	FALSE	Longer AS then rescued
ogt.2	ENSDARG00000099455	DreINT0108258	chr14:14397999-14399735	IR	0.238137	-0.285113	TRUE	TRUE	Longer AS then rescued
dlg1	ENSDARG00000009677	DreINT0057539	chr6:30076203-30080281	IR	0.476739	-0.372631	FALSE	FALSE	Longer AS then rescued
snrnp48	ENSDARG00000039989	DreINT0153851	chr16:37022905-37023481	IR	0.613868	-0.436573	TRUE	TRUE	Longer AS then rescued
