## Supplementary material for "Cytoplasmic pool of spliceosome protein SNRNP70 regulates the axonal transcriptome and development of motor connectivity": Table S5

### Sheet: Sheet1
ID	NAME	Mean expression in sib/GFP- (cRPKM)	Mean expression in sib/GFP+ (cRPKM)	Mean expression in null/GFP- (cRPKM)	Mean expression in null/GFP+ (cRPKM)	Log2 fold change (null/GFP- vs sib/GFP-)	P-value (null/GFP- vs sib/GFP-)	Log2 fold change (null/GFP+ vs sib/GFP+)	P-value (null/GFP+ vs sib/GFP+)	Log2 fold change (sib/GFP+ vs sib/GFP-)	P-value (sib/GFP+ vs sib/GFP-)	Log2 fold change (null/GFP+ vs null/GFP-)	P-value (null/GFP+ vs null/GFP-)
	Major spliceosome
ENSDARG00000023160	snrnp40	27.0867	26.7767	27.05	29.2967	0.149278	0.546992	0.179833	0.459841	-0.0136599	0.954913	0.0168947	0.945291
ENSDARG00000035625	snrnp27	62.2133	62.79	114.023	148.85	0.878929	0.000215779	1.29549	2.0676e-06	0.0153885	0.932525	0.431951	0.0336228
ENSDARG00000077126	snrnp70	53.4167	55.2733	26.0533	13.4767	-1.07011	0.00091281	-1.98477	1.18046e-06	0.0501051	0.842403	-0.864547	0.00496428
ENSDARG00000077536	snrnp200	35.6167	32.5267	64.7367	81.99	0.997257	0.000188257	1.3815	4.76523e-06	-0.126024	0.543085	0.258221	0.229644
ENSDARG00000009871	snrpc	90.98	88.8167	81.57	78.0467	-0.0245262	0.923176	-0.136234	0.576101	-0.0327699	0.892472	-0.144478	0.571384
ENSDARG00000011125	snrpb	309.877	305.107	322.18	396.407	0.143267	0.45471	0.424776	0.0373928	-0.0175386	0.926475	0.26397	0.177101
ENSDARG00000011648	snrpd1	203.673	201.183	248.073	273.437	0.374065	0.0089131	0.491341	0.00125498	-0.0150794	0.906178	0.102196	0.42793
ENSDARG00000013800	snrpd3	66.69	61.0933	144.28	197.347	1.11942	0.000316997	1.74377	1.38019e-06	-0.126404	0.592235	0.497944	0.0622996
ENSDARG00000018890	snrpa	82.0133	86.6433	95.2967	99.9367	0.321859	0.145211	0.250796	0.247609	0.0834675	0.695309	0.012404	0.953601
ENSDARG00000024651	snrpa1	61.2433	61.9533	67.5833	81.54	0.326861	0.23491	0.442214	0.10255	0.0208952	0.935863	0.136248	0.614488
ENSDARG00000033175	snrpe	188.833	187.09	377.097	435.703	0.928317	0.000825611	1.26929	2.50042e-05	-0.0103366	0.962366	0.330641	0.166318
ENSDARG00000039424	snrpb2	36.3	39.2033	44.44	47.03	0.307891	0.292696	0.313178	0.252927	0.111857	0.67827	0.117144	0.685411
ENSDARG00000040440	snrpd2	196.773	194.583	280.933	373.757	0.607171	0.00846327	0.98948	0.000169632	-0.0122648	0.952412	0.370045	0.0853857
ENSDARG00000076283	snrpd3l	115.667	116.467	135.847	152.683	0.241347	0.364341	0.438157	0.0913021	0.0113755	0.9634	0.208186	0.43436
ENSDARG00000099667	snrpg	187.547	193.13	277.237	368.167	0.617024	0.045026	0.979154	0.00247093	0.0444637	0.872107	0.406593	0.174232
ENSDARG00000105037	snrpf	133.503	136.54	246.227	264.56	0.756223	0.00554001	1.00265	0.000388396	0.0359034	0.874503	0.282327	0.253192
ENSDARG00000011740	u2af2b	94.52	97.0267	106.277	109.06	0.259654	0.238485	0.217668	0.320035	0.0394194	0.85491	-0.00256689	0.990485
ENSDARG00000012505	u2af2a	69.6533	68	96.76	102.977	0.543096	0.00442558	0.650654	0.000983034	-0.0326049	0.842715	0.0749529	0.654282
ENSDARG00000015325	u2af1	114.643	116.903	147.7	147.42	0.356649	0.118849	0.383881	0.0820217	0.0297627	0.887439	0.0569942	0.796234
	Minor spliceosome
ENSDARG00000035434	zmat5	10.7933	11.2533	15.77	15.4067	0.63239	0.00818392	0.527454	0.0263372	0.0609154	0.779464	-0.044021	0.837797
ENSDARG00000020363	snrnp25	14.7033	17.6433	12.3667	15.9	-0.151587	0.520705	-0.0967522	0.668456	0.260441	0.259764	0.315277	0.189515
ENSDARG00000045691	zcrb1	11.58	11.6267	11.45	11.12	0.0456864	0.810564	-0.0184874	0.922321	0.0116129	0.951203	-0.0525609	0.782575
ENSDARG00000099913	snrnp35	7.48333	6.14	6.14	6.21333	-0.204237	0.36009	0.0814221	0.718564	-0.289534	0.209114	-0.00387524	0.986022
ENSDARG00000039989	snrnp48	8.91667	9.61	7.26667	6.42	-0.198086	0.364833	-0.508164	0.0323318	0.109819	0.614742	-0.200259	0.365615
ENSDARG00000038976	pdcd7	8.45667	8.98667	11.7767	11.3767	0.566603	0.00533817	0.39848	0.038267	0.0881959	0.627329	-0.0799275	0.652566
ENSDARG00000011247	rnpc3	10.5667	10.5833	10.69	8.93333	0.0980832	0.527289	-0.183999	0.247443	-0.000611504	0.996861	-0.282693	0.0813577
ENSDARG00000058448	zrsr2	3.11	2.97	2.34667	2.59667	-0.238149	0.493051	-0.152482	0.650433	-0.093572	0.782301	-0.00790446	0.981523
ENSDARG00000015392	dhx15	84.9567	83.3567	99.7067	114.433	0.370795	0.0936503	0.506581	0.0243903	-0.0254492	0.902133	0.110336	0.603633
ENSDARG00000004757	ybx1	989.267	1030.01	1058.05	1044.35	0.132202	0.433801	0.069802	0.667474	0.059377	0.714557	-0.00302323	0.985591
snrnp70 dowregulation in null/GFP- animals (P < 0.05)
Spliceosomal proteins upregulated in null/GFP- animals (P < 0.05)
