## Supplementary material for "Cytoplasmic pool of spliceosome protein SNRNP70 regulates the axonal transcriptome and development of motor connectivity": Table S6

### Sheet: Sheet1
Primer name	Sequence	Comment
HRM primer_F	TCTCTTCCAGGTGAACAATGAC	For screening snrnp70 F0 injected animals.
HRM primer_R	TCCCAGTTGAGGCAGGAACG
Genotyping primer _F	CTTAACTTGCATGAGGTGCTCC	For genotyping snrnp70 knock-out animals.
Genotyping primer _R	AGGAGCAATTCCGCAGTAGG
hSNRNP70mNLS1_F	CTCCGCTTACAAACACGCAGATGACTTCCCGATTGATGGCAGGAGGGTCCTTG	For mutating the NLS1 inside human SNRNP70 gene.
hSNRNP70mNLS1_R	CAAGGACCCTCCTGCCATCAATCGGGAAGTCATCTGCGTGTTTGTAAGCGGAG
hSNRNP70mNLS2_F	GGACGTGGAGAGGGGCCGAACCGTGAAGGCCAATCTAGTCGATCTGCTAGGAGGAGGCCTCGGTGGTACCAGAA	For mutating the NLS2 inside human SNRNP70 gene.
hSNRNP70mNLS2_R	TTCTGGTACCACCGAGGCCTCCTCCTAGCAGATCGACTAGATTGGCCTTCACGGTTCGGCCCCTCTCCACGTCC
MEKK NES_round1_F	GATCCACCGGCCGGTCGCCACCGCCACCATGGCTCTGCAGAAAAAGTTGGAAGAGCTTG	For inserting copies of NES at the end of human SNRNP70 gene.
MEKK NES_round1_R	GCTCCTCGCCCTTGCTCACCATTGCCTCATCCAGCTCAAGCTCTTCCAACTTTTTCTGC
MEKK NES_round2_F	CCGGCCGGTCGCCACCGCCACCGCTCTGCAGAAAAAGTTGGAAGAGCTTGAGC
MEKK NES_round2_R	CTCTTCCAACTTTTTCTGCAGAGCCATCTCATCCAGCTCAAGCTCTTCCAACTTTTT
rapgef5a_exon6_F	GACGACTATTCTCCACACCA	For RT-PCR to validate rapgef5a exon skipping event.
rapgef5a_exon8_R	GTCGTCTTCACATCTGTCCA
ptprnb_exon15_F	ACCATTCCAGAGTGAAGCTG	For RT-PCR to validate ptprnb exon skipping event.
ptprnb_exon17_R	AGCCTTCATCGGGCCAGTAG
myo10_exon18_F	TTTGAGCGAGTGAACGCCTG	For RT-qPCR to validate myo10 intron retantion event.
myo10_exon19_R	GTACTAAGGGTGGACATCAG
myo10_intron17_F	GTAACTGTTCTCCACGATAT
myo10_exon18_R	CAGGCGTTCACTCGCTCAAA
syt8_exon5_F	AAGGAGCTAACCGAGTCGAC	For RT-qPCR to validate syt8 intron retantion event.
syt8_exon5_R	GAGATCTCTCCACTCTTCAA
syt8_exon4_F	CCTTAACCCCGTGTTCAATG
syt8_intron4_R	TAGCATTGGTCACAAGGTAA
agrin_exon33_F	ACACGGAGGCCATTGCGTTTGA	For RT-PCR to identify the two zebrafish z+agrn microexons.
agrin_exon34_R	CAACTCCCTTTCCGCTCCACAA
agrin_exon33+34_F	TCACCAAAAGCGAGAAAGCC	For RT-qPCR to validate z+agrn alternative splicing.
agrin_exonZ8+34_F	AGATCCCAGACGAGAAAGCC
agrin_exonZ11+34_F	TCACCAAAAGCCCTGAGTCA
agrin_exonZ8+Z11_F	AGATCCCAGACCCTGAGTCA
agrin_exon34_R	CAACTCCCTTTCCGCTCCACAA
actin-b1_F	TTCACCACCACGGCCGAAAGA	Housekeeping gene used in the RT-qPCR experiments.
actin-b1_R	CTGACCGTCAGGCAGCTCATA
